# A versatile dual-color bacterial reporter system highlights two distinct *Pseudomonas aeruginosa* Type 3 secretion system intracellular populations

**DOI:** 10.1101/2025.07.23.666013

**Authors:** Christopher J. Corcoran, David G. Glanville, Zachary J. Resko, Erin K. Cassin, Derrick L. Kamp, Karen L. Visick, Spencer V. Nyholm, Boo Shan Tseng, Abby R. Kroken, Andrew T. Ulijasz

## Abstract

Since their discovery, fluorescent reporters have revolutionized our ability to track gene and protein expression in real time. Ideally, two reporters are used, one constitutive signal for tracking viable bacteria and the other for measuring the expression of the gene/protein of interest. Unfortunately, these valuable tools are not available for most bacterial species, and if available are often not optimized for fluorophore protein folding rates and fluorescence intensity. Here we present a versatile dual reporter system, pCG-VmS, optimized for both transcriptional and translation fusions in Gram-negative bacteria. Using the important pathogen *Pseudomonas aeruginosa* for proof of concept, we demonstrate pCG-VmS utility in tracking transcriptional expression with flow cytometry and within a complex biofilm, and using a translational reporter fusion, monitor protein expression and visualize subcellular protein localization. We then analyzed T3SS-associated *exoS* toxin expression in infected host cells, which highlighted two distinct T3SS-dependent intracellular populations, one where the *exoS* promoter is turned on and the other where it is turned off in a smaller sub-population of bacterial cells (hereon referred to as T3SS-on and T3SS-off, respectively). Finally, we demonstrate the feasibility of spatiotemporal imaging in whole animals by using our system to monitor expression of an alternative sigma factor during *Vibrio fischeri* colonization of its squid host. Our findings demonstrate the versatile uses for the pCG-VmS vectors in microbiology, and that this vector can be used to visualize and separate distinct populations with precision for both *in vitro* and *in vivo* applications.
