## Supplemental Table 1 for "A versatile dual-color bacterial reporter system highlights two distinct *Pseudomonas aeruginosa* Type 3 secretion system intracellular populations"

### Sheet: Strains
Strain	Description	Reference
E. coli
DH5α	Standard E. coli cloning strain.	Lab stock
GT115	E. coli strain for maintenance of R6K origin plasmids.	Invivogen, San Diego, CA
π3813	E. coli strain for conjugal transfer of plasmids. Thymidine auxotroph.	Le Roux et. al., 2007
P. aeruginosa
MPAO1	WT lab strain	Manoil Lab. (Holloway, 1955; Jacobs et al., 2003; Stover et al., 2000)
PAO1F	WT PAO1 strain from Filloux Lab	Filloux lab stock (Bleves et. al., 2005)
PAO1F ∆exoSTY	Clean deletion of exoSTY in PAO1F strain background	Cisz et. al., 2008
Vibrio fischeri
ES114	WT lab strain	Boettcher and Ruby, 1990

### Sheet: Plasmids
Plasmid	Description	Reference
pCC21	Low copy empty plasmid derived from pSB109.	Corcoran et. al., 2025
pJNE05	T3SS-GFP reporter	Urbanowski et. al., 2007
pPA1/04/03-G-VmS	sfGFP expression driven by PA1/04/03. mScarlet-I downstream of MCS. Derived from pCC21.	This work
pPA1/04/03-G-PexoS-mS	mScarlet-I expression driven by exoS promoter. Derived from pPA1/04/03-G-VmS.	This work
pCG-VmS	sfGFP expression driven by lacUV5. mScarlet-I downstream of MCS. Derived from pPA1/04/03-G-VmS.	This work
pCG-ParqI-mS	mScarlet-I expression driven by arqI promoter. Derived from pCG-VmS.	This work
pCG-ParqI-arqI-mS	ArqI-mScarlet-I fusion protein. Expression driven by native arqI promoter. Derived from pCG-VmS	This work
pCG-PexoS-mS	mScarlet-I expression driven by exoS promoter. Derived from pCG-VmS.	This work
pSB109-ArqI-sfGFP	sfGFP tagged PA0709 under the control of its native promoter.	Corcoran et. al., 2025
pCC21-ParqI-mScarlet-I	sfGFP tagged PA0709 under the control of its native promoter.	Corcoran et. al., 2025
mini-CTX1-Gm-mCherry	Plasmid containing the mCherry coding sequence downstream of a strong ribosome binding site	Corcoran et. al., 2025
mini-CTX1-Gm-mScarlet-I	Plasmid containing the mScarlet-I coding sequence downstream of a strong ribosome binding site	This work
mini-CTX1-Gm-PA1/04/03-sfGFP	Plasmid to fluorescently mark strains with sfGFP	Corcoran et. al., 2025
mini-CTX1-Gm-PA1/04/03G-VmS	Plasmid containing the mScarlet-I coding sequence downstream of a strong ribosome binding site. sfGFP expression driven by PA1/04/03 promoter.	This work
pUC18T-mini-Tn7T-Gm	Tn7 insertion plasmid.	Choi and Schweizer, 2006
pEVS104	Conjugal helper plasmid	Stabb and Ruby, 2002
pVSV105	Stable Vibrio plasmid	Dunn et. al., 2006
pVSV105-CG-VmS	sfGFP expression driven by PA1/04/03. mScarlet-I downstream of MCS. Derived from pVSV105.	This work
pVSV105-CG-PrpoQ-mS	mScarlet-I expression driven by rpoQ promoter. Derived from pVSV105-CG-VmS.	This work
pVSV105-CG-PcysK-mS	mScarlet-I expression driven by cysK promoter. Derived from pVSV105-CG-VmS.	This work
pSB109	low copy plasmid harboring an arabinose-inducible promoter. Gentamicin resistant.	Bardy Lab, Ketelboeter et al. 2017
pSB109-sfGFP	arabinose-inducible sfGFP plasmid. Derived from pSB109.	This work
pSB109-mScarlet-I	arabinose-inducible mScarlet-I plasmid. Derived from pSB109.	This work
pMMB67EH	IPTG-inducible, low copy plasmid. Ampicillin resistant.	Allen Lab, Furste et al. 1986

### Sheet: Oligos
Description	Oligo Name	Nucleotide Sequence (5'->3')
To construct pPA1/04/03-G-VmS	NcoI-mScarlet-I-F1	CATGGTTAGCAAAGGTGAGGCAG
	NcoI-mScarlet-I-F2	GTTAGCAAAGGTGAGGCAGTG
	KpnI-mScarlet-I-R1	GTACCTCATTTATAAAGCTCGTCCATGCCCC
	KpnI-mScarlet-I-R2	CTCATTTATAAAGCTCGTCCATGCCCC
	SacI-sfGFP-revcomp-F1	AGCTCCACCGCTTACTTATAAAGCTCATCCATGCCG
	SacI-sfGFP-revcomp-F2	CCACCGCTTACTTATAAAGCTCATCCATGCCG
	PA1/04/03-150bp-pUC18T-R	GAGCTGCATGTGTCAGAGGTTAAAATTTATCAAAAAGAGTGTTGACTTGTGAG
	PA1/04/03-150bp-pUC18T-F	CTCACAAGTCAACACTCTTTTTGATAAATTTTAACCTCTGACACATGCAGCTC
	NotI-150bp-pUC18T-R1	GGCCGCTCTCAGTACAATCTGCTCTGATGC
	NotI-150bp-pUC18T-R2	GCTCTCAGTACAATCTGCTCTGATGC
To construct pCG-VmS	rrnBTerm-Gibson-F	AACCTCTGACACATGCAGCTGCAAAAAGGCCATCCGTCAGG
	rrnBTerm-Gibson-R	CAGACAAGCTGTGACCGTCTGGCATCAAATAAAACGAAAGGCTCAG
	lacUV5 (synthesied DNA fragment)	GGTGGTTCCGGGAGCTGCATGTGTCAGAGGTTCCAGGCTTTACACTTTATGCTTCCGGCTCGTATAATGTGTGGAATTGTGAGCGGATAACAATTTCACACAGGAAACAGAATTCTATGGTAAAAGGAGAAGAGCGGTGGT
To construct pCG-PexoS-mS	BamHI-PexoS-F1	GATCCTGCAGGCTGAGTACGCTCTCC
	BamHI-PexoS-F2	CTGCAGGCTGAGTACGCTCTCC
	HindIII-PexoS-R1	AGCTGATGGTTGCCTTCTCCTGATG
	HindIII-PexoS-R2	GATGGTTGCCTTCTCCTGATG
To construct pCG-ParqI-mS	BamHI-PArqI-F1	GATCCGCAGAAGAATCCGAGTTGAGAG
	BamHI-PArqI-F2	CGCAGAAGAATCCGAGTTGAGAG
	HindIII-PArqI-R1	AGCTTCGTGAAATGGGGTTGGAAGCG
	HindIII-PArqI-R2	TCGTGAAATGGGGTTGGAAGCG
To construct pCG-PArqI-ArqI-mS	NcoI-Linker-R1	CATGCTAGTCCCTGCTTTTGCAG
	NcoI-Linker-R2	CTAGTCCCTGCTTTTGCAG
To construct pSB109-sfGFP	NcoI-sfGFP-F1	CATGGTAAAAGGAGAAGAGCTGTTCAC
	NcoI-sfGFP-F2	GTAAAAGGAGAAGAGCTGTTCAC
	NdeI-sfGFP-R1	TATGTTACTTATAAAGCTCATCCATGCCG
	NdeI-sfGFP-R2	TGTTACTTATAAAGCTCATCCATGCCG
To construct pSB109-mScarlet-I	NdeI-mScarlet-I-R1	TATCATTTATAAAGCTCGTCCATGCC
	NdeI-mScarlet-I-R2	TCATTTATAAAGCTCGTCCATGCC
To Poison NcoI site in pVSV105	pVSV105-NcoI-Poison-F	CTTCTTCGCCCCCGTTTTCACGATGGGCAAATATTATACGC
	pVSV105-NcoI-Poison-R	GCGTATAATATTTGCCCATCGTGAAAACGGGGGCGAAGAAG
To construct pVSV105-CG-VmS	NotI-sfGFP-F1	GGCCTTACTTATAAAGCTCATCCATGCCG
	NotI-sfGFP-F2	TTACTTATAAAGCTCATCCATGCCG
	SphI-sfGFP-R1	CATGCCCGCTCTCAGTACAATCTGC
	SphI-sfGFP-R2	CCCGCTCTCAGTACAATCTGC
	SacI-RBS-mScarlet-I-F1	AGCTCTAGCGAAGGAGATATACCATGGTTAG
	SacI-RBS-mScarlet-I-F2	CTAGCGAAGGAGATATACCATGGTTAG
	SpeI-mScarlet-R1	CTAGGTCATTTATAAAGCTCGTCCATGCC
	SpeI-mScarlet-R2	GTCATTTATAAAGCTCGTCCATGCC
To construct pVSV105-CG-PrpoQ-mS	SphI-PrpoQ-F	AAAGCATGCTGTTCATAAAGGCCTAAGTGCC
	KpnI-PrpoQ-R	AAAGGTACCTGTACCTAGCTGTTTTATATCTCTAGC
To construct pVSV105-CG-PcysK-mS	SphI-PcysK-F	CGACGAGCATGCGATGTTTACCGTGATACACATAAAAACC
	KpnI-PcysK-R	CCGCCGGGTACCGATCTGTTCCTTCATTTCACGCTC
